# Genome-Scale Codon Deoptimization Enables Attenuation of Rift Valley Fever Virus

**DOI:** 10.64898/2026.08.13.744589

**Authors:** Sandra Moreno, Alejandro Cenalmor, Celia Alonso, Gema Lorenzo, Carlos J. Ciria-Gil, Belén Borrego, Luis Martinez-Sobrido, Alejandro Brun, Aitor Nogales

**Author notes:** Contributed equally (Sandra Moreno, Alejandro Cenalmor, Celia Alonso).

## Abstract

Rift Valley Fever Virus (RVFV) is a mosquito-borne zoonotic pathogen responsible for severe disease in domestic and wild ungulates as well as humans, representing a major threat to livestock production and human public health. RVFV is endemic in many African countries and has the potential to spread to new geographical regions. Current vaccines have limitations in safety and efficacy, highlighting the need for strategies to develop new vaccines candidates. In this study, we explored the use of codon deoptimization (CD) as a novel attenuation approach for the development of live-attenuated vaccine (LAV) against RVFV. CD exploits the redundancy of the genetic code by replacing frequently used codons with synonymous, less-preferred codons, thereby reducing translational efficiency without altering the amino acid sequence. We recoded parts of the M and S genome segments of RVFV using the least frequently used codons in mammalian cells, ensuring complete preservation of protein functionality and immunogenicity. Using reverse genetics, we rescued a panel of recombinant (r)RVFV encoding codon-deoptimized S-segment NSs gene (rNScd), M-segment Gn/Gc genes (rMcd), or both (rMcd/NScd). These recombinant CD viruses were characterized *in vitro* in mammalian and insect cell lines and *in vivo* using wild-type and immunocompromised mice. Results demonstrated varying degrees of attenuation among the three CD rRVFV, with the one deoptimized in both viral segments, rMcd/NScd, as a promising LAV based on the safety profiles. This study provides proof of concept for the use of CD as a rational strategy to generate attenuated RVFV, for the development of next-generation vaccines against this zoonotic threat.
