## Supplemental Fig 1 for "Genome-Scale Codon Deoptimization Enables Attenuation of Rift Valley Fever Virus"

### Sheet: Summary
Virus	variant	segment	Minimum	Maximum	Length	Amino Acid Change	CDS Codon Number	Change	Codon Change	Polymorphism Type	total reads	A	T	C	G	% A	%T	%C	%G
Mcd	1	L	-	-	-	-	-	-	-	-	-	-	-	-	-	-	-	-	-
		M	3099	3099	1	V -> I	1027	G -> A	GTA -> ATA	SNP (transition)	27766	16797	3	6	10960	0.604948	0.000108046	0.000216092	0.394727
		S	716	716	1		678	C -> T	TCC -> TCT	SNP (transition)	12	0	7	4	1	0	0.583333	0.333333	0.0833333
	2	L	-	-	-	-	-	-	-	-	-	-	-	-	-	-	-	-	-
		M	3099	3099	1	V -> I	1027	G -> A	GTA -> ATA	SNP (transition)	21078	12571	2	4	8501	0.6	0	0	0.4
		S	-	-	-	-	-	-	-	-	-	-	-	-	-	-	-	-	-
NScd	1	L	340	340	1		322	C -> T	CTG -> TTG	SNP (transition)	29	0	19	10	0	0	0.655172	0.344828	0
		M	467	467	1		149	T -> G	CCU->CCG	SNP (transversion)	14	0	0	0	14	0	0	0	1
		S	434	434	1		132	C -> G	ACC -> ACG	SNP (transversion)	17	2	0	7	8	0.117647	0	0.411765	0.470588
			716	716	1		226	C -> T	TCC -> TCT	SNP (transition)	16	0	15	1	0	0	0.9375	0.0625	0
	2	L	-	-	-	-	-	-	-	-	-	-	-	-	-	-	-	-	-
		M	-	-	-	-	-	-	-	-	-	-	-	-	-	-	-	-	-
		S	-	-	-	-	-	-	-	-	-	-	-	-	-	-	-	-	-
Mcd/NScd	1	L	378	378	1		108	C -> T	CTG -> TTG	SNP (transition)	22	0	12	10	0	0	0.545455	0.454545	0
		M	431	431	1		137	G -> A	ACG -> ACA	SNP (transition)	30	16	0	0	14	0.533333	0	0	0.466667
			434	434	1		138	A -> C	GTA -> GTC	SNP (transversion)	31	15	0	16	0	0.483871	0	0.516129	0
			437	437	1		139	A -> T	CTA -> CTT	SNP (transversion)	29	13	15	1	0	0.448276	0.517241	0.0344828	0
			440	440	1		140	G -> A	CCG -> CCA	SNP (transition)	30	18	0	0	12	0.6	0	0	0.4
			443	443	1		141	G -> C	GCG -> GCC	SNP (transversion)	30	0	0	17	13	0	0	0.566667	0.433333
			444	444	1		142	C -> T	CTA ->TTA	SNP (transition)	30	0	17	13	0	0	0.566667	0.433333	0
			449	449	1		143	G -> A	GCG -> GCA	SNP (transition)	30	15	0	0	15	0.5	0	0	0.5
			452	452	1		144	A -> T	GTA -> GTT	SNP (transversion)	27	11	15	0	1	0.407407	0.555556	0	0.037037
			458	458	1		146	G -> T	GCG -> GCT	SNP (transversion)	29	0	14	1	14	0	0.482759	0.0344828	0.482759
			459	459	1		147	C -> T	CTA -> TTA	SNP (transition)	30	0	16	14	0	0	0.533333	0.466667	0
			470	470	1		150	A -> T	GTA -> GTT	SNP (transversion)	26	12	14	0	0	0.461538	0.538462	0	0
			473	473	1		151	A -> T	GTA -> GTT	SNP (transversion)	27	11	13	1	2	0.407407	0.481481	0.037037	0.0740741
			479	479	1		153	G -> T	GCG -> GCT	SNP (transversion)	25	0	14	1	10	0	0.56	0.04	0.4
			485	485	1		155	T -> C	GAT -> GAC	SNP (transition)	21	0	8	13	0	0	0.380952	0.619048	0
			488	488	1		156	G -> C	CCG -> CCC	SNP (transversion)	25	0	3	12	10	0	0.12	0.48	0.4
			494	494	1		158	A -> C	CTA -> CTC	SNP (transversion)	24	10	1	13	0	0.416667	0.0416667	0.541667	0
			495	497	2		159	C -> A	CGT -> AGG	SNP (transversion)	24	13	0	10	1	0.541667	0	0.416667	0.0416667
								T -> G	CGT -> AGG	SNP (transversion)	25	3	10	1	11	0.12	0.4	0.04	0.44
			503	503	1		161	T -> A	CGT -> CGA	SNP (transversion)	28	14	14	0	0	0.5	0.5	0	0
			506	506	1		162	G -> A	CCG -> CCA	SNP (transition)	31	15	0	1	15	0.483871	0	0.0322581	0.483871
			542	542	1		174	A -> G	CAA -> CAG	SNP (transition)	31	17	0	0	14	0.548387	0	0	0.451613
			545	545	1		175	A -> G	GAA -> GAG	SNP (transition)	32	18	0	0	14	0.5625	0	0	0.4375
			1858	1858	1	A -> V	613	C -> T	GCG -> GTG	SNP (transition)	5580	6	3167	2406	1	0.00107527	0.567563	0.431183	0.000179211
			3099	3099	1	V -> I	1027	G -> A	GTA -> ATA	SNP (transition)	71617	46099	6	11	25501	0.643688	8.3779e-05	0.000153595	0.356075
			3527	3527	1		1169	A -> C	CTA -> CTC	SNP (transversion)	6293	1603	17	4668	5	0.254727	0.00270141	0.741777	0.000794534
		S	1643	1643	1		15	G -> T	CCG -> CCT	SNP (transversion)	15	15	0	0	0	1	0	0	0
			1649	1649	1		9	T -> C	TAT -> TAC	SNP (transition)	15	1	0	0	14	0.0666667	0	0	0.933333
	2	L	1523	1523	1	H -> L	502	A -> T	CAC -> CTC	SNP (transversion)	12	5	7	0	0	0.416667	0.583333	0	0
			1526	1526	1	Y -> C	503	A -> G	TAC -> TGC	SNP (transition)	12	5	0	0	7	0.416667	0	0	0.583333
		M	485	485	1		155	T->C	GAT->GAC	SNP (transition)	29	0	19	10	0	0	0.655172	0.344828	0
			1858	1858	1	A -> V	613	C->T	GCG->GTG	SNP (transition)	6001	4	3276	2714	7	0.000666556	0.545909	0.452258	0.00116647
			3099	3099	1	V -> I	1027	G->A	GAT->ATA	SNP (transition)	67253	43300	9	7	23937	0.643837	0.000133823	0.000104085	0.355925
			3527	3527	1		1169	A->C	CTA->CTC	SNP (transversion)	6024	1523	15	4474	12	0.252822	0.00249004	0.742696	0.00199203
		S	1643	1643	1		15	C -> A	CCG -> CCT	SNP (transversion)	19	19	0	0	0	1	0	0	0
			1649	1649	1		9	A -> G	TAT -> TAC	SNP (transition)	19	0	0	0	19	0	0	0	1
rWT		L	-	-	-	-	-	-	-	-	-	-	-	-	-	-	-	-	-
		M	467	467	1		149	T -> G	CCT->CCG	SNP (transversion)	36	1	2	0	33	0.0277778	0.0555556	0	0.916667
		S	-	-	-	-	-	-	-	-	-	-	-	-	-	-	-	-	-
